# Permute-match tests detect significant correlations between time series despite nonstationarity and limited replicates

**DOI:** 10.1101/2023.03.13.531689

**Authors:** Alex E. Yuan, Wenying Shou

**Affiliations:** Molecular and Cellular Biology PhD program, University of Washington and Fred Hutchinson Cancer Center, Seattle, United States; Centre for Life’s Origins and Evolution, Department of Genetics, Evolution and Environment, University College London, London, United Kingdom

## Abstract

Researchers frequently analyze correlations between pairs of time series by determining whether an observed correlation is stronger than expected under the null hypothesis of independence. However, the time series are often nonstationary, with statistical properties that change over time, thereby making standard tests invalid. If sufficient replicates exist, a trial-swapping permutation test can be performed that handles nonstationarity by comparing within-replicate correlations to between-replicate correlations. Although largely assumption-free, this test is fundamentally limited by the number of replicates (*n*) because its minimum p-value is 1*/n*!. With *n* = 3, this minimum is 1*/*6, rendering thresholds like 0.05 unattainable. This limits its use considerably in animal experiments, where *n* may be as low as 3. We propose permute-match tests — modified permutation tests that can report lower p-values of 2*/n*^*n*^ or 1*/n*^*n*^ under strong evidence of dependence. Permute-match tests guarantee a false positive rate at or below the significance level when replicates are independent and identically distributed. The bound of 1*/n*^*n*^ is not gratuitously conservative, since it cannot be further lowered without additional assumptions. We demonstrate our approach using synthetic data and apply it to an existing dataset with 3 independent groups of zebrafish, confirming the observation that zebrafish swim faster when directionally aligned.

**Data availability:** Source code 1 contains all the simulation and analysis code used to prepare this manuscript. The experimental data analyzed in this paper can be obtained at the following web address: https://drive.google.com/drive/folders/1UmzlX-yJhzQ5KX5rGry8wZgXvcz6HefD.
