## Supplementary material for "Permute-match tests detect significant correlations between time series despite nonstationarity and limited replicates": Figure 2 - Source Data 1: alpha_001.xlsx

### Sheet: 3 replicates
Cov($\epsilon_x$,$\epsilon_y$)	permutation only	sequential Y ▶ X	sequential X ▶ Y	simultaneous (X;Y)
0	0	0	0	0
0.01	0	0	0	0
0.02	0	0	0	0
0.03	0	0	0	0
0.04	0	0	0	0
0.05	0	0	0	0
0.06	0	0	0	0
0.07	0	0	0	0
0.08	0	0	0	0
0.09	0	0	0	0
0.1	0	0	0	0
0.11	0	0	0	0
0.12	0	0	0	0
0.13	0	0	0	0
0.14	0	0	0	0
0.15	0	0	0	0
0.16	0	0	0	0
0.17	0	0	0	0
0.18	0	0	0	0
0.19	0	0	0	0
0.2	0	0	0	0
0.21	0	0	0	0
0.22	0	0	0	0
0.23	0	0	0	0
0.24	0	0	0	0
0.25	0	0	0	0
0.26	0	0	0	0
0.27	0	0	0	0
0.28	0	0	0	0
0.29	0	0	0	0
0.3	0	0	0	0
0.31	0	0	0	0
0.32	0	0	0	0
0.33	0	0	0	0
0.34	0	0	0	0
0.35	0	0	0	0
0.36	0	0	0	0
0.37	0	0	0	0
0.38	0	0	0	0
0.39	0	0	0	0
0.4	0	0	0	0
0.41	0	0	0	0
0.42	0	0	0	0
0.43	0	0	0	0
0.44	0	0	0	0
0.45	0	0	0	0
0.46	0	0	0	0
0.47	0	0	0	0
0.48	0	0	0	0
0.49	0	0	0	0
0.5	0	0	0	0
0.51	0	0	0	0
0.52	0	0	0	0
0.53	0	0	0	0
0.54	0	0	0	0

### Sheet: 4 replicates
Cov($\epsilon_x$,$\epsilon_y$)	permutation only	sequential Y ▶ X	sequential X ▶ Y	simultaneous (X;Y)
0	0	0	0	0
0.01	0	0	0	0
0.02	0	0	0	0
0.03	0	0	0	0
0.04	0	0	0	0
0.05	0	0	0	0
0.06	0	0	0	0
0.07	0	0	0	0
0.08	0	0	0	0
0.09	0	0	0	0
0.1	0	0	0	0
0.11	0	0	0	0
0.12	0	0	0	0
0.13	0	0	0	0
0.14	0	0	0	0
0.15	0	0	0	0
0.16	0	0	0	0
0.17	0	0	0	0
0.18	0	0	0	0
0.19	0	0	0	0
0.2	0	0	0	0
0.21	0	0	0	0
0.22	0	0	0	0
0.23	0	0	0	0
0.24	0	0	0	0
0.25	0	0	0	0
0.26	0	0	0	0
0.27	0	0	0	0
0.28	0	0	0	0
0.29	0	0	0	0
0.3	0	0	0	0
0.31	0	0	0	0
0.32	0	0	0	0
0.33	0	0	0	0
0.34	0	0	0	0
0.35	0	0	0	0
0.36	0	0	0	0
0.37	0	0	0	0
0.38	0	0	0	0
0.39	0	0	0	0
0.4	0	0	0	0
0.41	0	0	0	0
0.42	0	0	0	0
0.43	0	0	0	0
0.44	0	0	0	0
0.45	0	0	0	0
0.46	0	0	0	0
0.47	0	0	0	0
0.48	0	0	0	0
0.49	0	0	0	0
0.5	0	0	0	0
0.51	0	0	0	0
0.52	0	0	0	0
0.53	0	0	0	0
0.54	0	0	0	0

### Sheet: 5 replicates
Cov($\epsilon_x$,$\epsilon_y$)	permutation only	sequential Y ▶ X	sequential X ▶ Y	simultaneous (X;Y)
0	0	0.0006	0.0006	0.0006
0.01	0	0.0008	0.0008	0.0008
0.02	0	0.0018	0.0018	0.0018
0.03	0	0.0018	0.0018	0.0018
0.04	0	0.0022	0.0022	0.0022
0.05	0	0.0046	0.0046	0.0046
0.06	0	0.0064	0.0064	0.0064
0.07	0	0.0084	0.0084	0.0084
0.08	0	0.0134	0.0134	0.0134
0.09	0	0.017	0.017	0.017
0.1	0	0.0308	0.0308	0.0308
0.11	0	0.0412	0.0412	0.0412
0.12	0	0.058	0.058	0.058
0.13	0	0.0736	0.0736	0.0736
0.14	0	0.095	0.095	0.095
0.15	0	0.116	0.116	0.116
0.16	0	0.1462	0.1462	0.1462
0.17	0	0.1852	0.1852	0.1852
0.18	0	0.2218	0.2218	0.2218
0.19	0	0.2594	0.2594	0.2594
0.2	0	0.309	0.309	0.309
0.21	0	0.3668	0.3668	0.3668
0.22	0	0.4202	0.4202	0.4202
0.23	0	0.485	0.485	0.485
0.24	0	0.5342	0.5342	0.5342
0.25	0	0.5878	0.5878	0.5878
0.26	0	0.6358	0.6358	0.6358
0.27	0	0.6962	0.6962	0.6962
0.28	0	0.7308	0.7308	0.7308
0.29	0	0.762	0.762	0.762
0.3	0	0.7986	0.7986	0.7986
0.31	0	0.8406	0.8406	0.8406
0.32	0	0.8746	0.8746	0.8746
0.33	0	0.8962	0.8962	0.8962
0.34	0	0.9128	0.9128	0.9128
0.35	0	0.9334	0.9334	0.9334
0.36	0	0.9468	0.9468	0.9468
0.37	0	0.9558	0.9558	0.9558
0.38	0	0.9712	0.9712	0.9712
0.39	0	0.9778	0.9778	0.9778
0.4	0	0.9844	0.9844	0.9844
0.41	0	0.9896	0.9896	0.9896
0.42	0	0.9904	0.9904	0.9904
0.43	0	0.9936	0.9936	0.9936
0.44	0	0.994	0.994	0.994
0.45	0	0.9974	0.9974	0.9974
0.46	0	0.9972	0.9972	0.9972
0.47	0	0.9986	0.9986	0.9986
0.48	0	0.9992	0.9992	0.9992
0.49	0	0.9994	0.9994	0.9994
0.5	0	0.9996	0.9996	0.9996
0.51	0	1	1	1
0.52	0	0.9998	0.9998	0.9998
0.53	0	1	1	1
0.54	0	0.9998	0.9998	0.9998
