## Supplementary material for "Permute-match tests detect significant correlations between time series despite nonstationarity and limited replicates": Figure 2 - Source Data 1: alpha_01.xlsx

### Sheet: 3 replicates
Cov($\epsilon_x$,$\epsilon_y$)	permutation only	sequential Y ▶ X	sequential X ▶ Y	simultaneous (X;Y)
0	0	0	0	0
0.01	0	0	0	0
0.02	0	0	0	0
0.03	0	0	0	0
0.04	0	0	0	0
0.05	0	0	0	0
0.06	0	0	0	0
0.07	0	0	0	0
0.08	0	0	0	0
0.09	0	0	0	0
0.1	0	0	0	0
0.11	0	0	0	0
0.12	0	0	0	0
0.13	0	0	0	0
0.14	0	0	0	0
0.15	0	0	0	0
0.16	0	0	0	0
0.17	0	0	0	0
0.18	0	0	0	0
0.19	0	0	0	0
0.2	0	0	0	0
0.21	0	0	0	0
0.22	0	0	0	0
0.23	0	0	0	0
0.24	0	0	0	0
0.25	0	0	0	0
0.26	0	0	0	0
0.27	0	0	0	0
0.28	0	0	0	0
0.29	0	0	0	0
0.3	0	0	0	0
0.31	0	0	0	0
0.32	0	0	0	0
0.33	0	0	0	0
0.34	0	0	0	0
0.35	0	0	0	0
0.36	0	0	0	0
0.37	0	0	0	0
0.38	0	0	0	0
0.39	0	0	0	0
0.4	0	0	0	0
0.41	0	0	0	0
0.42	0	0	0	0
0.43	0	0	0	0
0.44	0	0	0	0
0.45	0	0	0	0
0.46	0	0	0	0
0.47	0	0	0	0
0.48	0	0	0	0
0.49	0	0	0	0
0.5	0	0	0	0
0.51	0	0	0	0
0.52	0	0	0	0
0.53	0	0	0	0
0.54	0	0	0	0

### Sheet: 4 replicates
Cov($\epsilon_x$,$\epsilon_y$)	permutation only	sequential Y ▶ X	sequential X ▶ Y	simultaneous (X;Y)
0	0	0.0054	0.0054	0.0054
0.01	0	0.0052	0.0052	0.0052
0.02	0	0.0074	0.0074	0.0074
0.03	0	0.0118	0.0118	0.0118
0.04	0	0.0194	0.0194	0.0194
0.05	0	0.0286	0.0286	0.0286
0.06	0	0.0288	0.0288	0.0288
0.07	0	0.0472	0.0472	0.0472
0.08	0	0.0556	0.0556	0.0556
0.09	0	0.0772	0.0772	0.0772
0.1	0	0.1	0.1	0.1
0.11	0	0.1182	0.1182	0.1182
0.12	0	0.1414	0.1414	0.1414
0.13	0	0.1706	0.1706	0.1706
0.14	0	0.2206	0.2206	0.2206
0.15	0	0.2558	0.2558	0.2558
0.16	0	0.296	0.296	0.296
0.17	0	0.3438	0.3438	0.3438
0.18	0	0.3978	0.3978	0.3978
0.19	0	0.448	0.448	0.448
0.2	0	0.4888	0.4888	0.4888
0.21	0	0.5366	0.5366	0.5366
0.22	0	0.5962	0.5962	0.5962
0.23	0	0.6396	0.6396	0.6396
0.24	0	0.677	0.677	0.677
0.25	0	0.7206	0.7206	0.7206
0.26	0	0.7646	0.7646	0.7646
0.27	0	0.7918	0.7918	0.7918
0.28	0	0.8378	0.8378	0.8378
0.29	0	0.8528	0.8528	0.8528
0.3	0	0.888	0.888	0.888
0.31	0	0.902	0.902	0.902
0.32	0	0.9182	0.9182	0.9182
0.33	0	0.9424	0.9424	0.9424
0.34	0	0.9526	0.9526	0.9526
0.35	0	0.9644	0.9644	0.9644
0.36	0	0.9708	0.9708	0.9708
0.37	0	0.9802	0.9802	0.9802
0.38	0	0.9854	0.9854	0.9854
0.39	0	0.9866	0.9866	0.9866
0.4	0	0.99	0.99	0.99
0.41	0	0.9942	0.9942	0.9942
0.42	0	0.9944	0.9944	0.9944
0.43	0	0.9962	0.9962	0.9962
0.44	0	0.9972	0.9972	0.9972
0.45	0	0.998	0.998	0.998
0.46	0	0.9984	0.9984	0.9984
0.47	0	0.9984	0.9984	0.9984
0.48	0	0.999	0.999	0.999
0.49	0	0.9998	0.9998	0.9998
0.5	0	0.9998	0.9998	0.9998
0.51	0	0.9998	0.9998	0.9998
0.52	0	0.9998	0.9998	0.9998
0.53	0	0.9998	0.9998	0.9998
0.54	0	1	1	1

### Sheet: 5 replicates
Cov($\epsilon_x$,$\epsilon_y$)	permutation only	sequential Y ▶ X	sequential X ▶ Y	simultaneous (X;Y)
0	0.008	0.008	0.008	0.008
0.01	0.0136	0.0136	0.0136	0.0136
0.02	0.0194	0.0194	0.0194	0.0194
0.03	0.0256	0.0256	0.0256	0.0256
0.04	0.0424	0.0424	0.0424	0.0424
0.05	0.0628	0.0628	0.0628	0.0628
0.06	0.082	0.082	0.082	0.082
0.07	0.1038	0.1038	0.1038	0.1038
0.08	0.1422	0.1422	0.1422	0.1422
0.09	0.177	0.177	0.177	0.177
0.1	0.219	0.219	0.219	0.219
0.11	0.282	0.282	0.282	0.282
0.12	0.343	0.343	0.343	0.343
0.13	0.4092	0.4092	0.4092	0.4092
0.14	0.4606	0.4606	0.4606	0.4606
0.15	0.5248	0.5248	0.5248	0.5248
0.16	0.5874	0.5874	0.5874	0.5874
0.17	0.639	0.639	0.639	0.639
0.18	0.6906	0.6906	0.6906	0.6906
0.19	0.751	0.751	0.751	0.751
0.2	0.8054	0.8054	0.8054	0.8054
0.21	0.8226	0.8226	0.8226	0.8226
0.22	0.862	0.862	0.862	0.862
0.23	0.8908	0.8908	0.8908	0.8908
0.24	0.9202	0.9202	0.9202	0.9202
0.25	0.9438	0.9438	0.9438	0.9438
0.26	0.9562	0.9562	0.9562	0.9562
0.27	0.9688	0.9688	0.9688	0.9688
0.28	0.9738	0.9738	0.9738	0.9738
0.29	0.9848	0.9848	0.9848	0.9848
0.3	0.9862	0.9862	0.9862	0.9862
0.31	0.9898	0.9898	0.9898	0.9898
0.32	0.9936	0.9936	0.9936	0.9936
0.33	0.996	0.996	0.996	0.996
0.34	0.9964	0.9964	0.9964	0.9964
0.35	0.9984	0.9984	0.9984	0.9984
0.36	0.9988	0.9988	0.9988	0.9988
0.37	0.9988	0.9988	0.9988	0.9988
0.38	0.9998	0.9998	0.9998	0.9998
0.39	0.9996	0.9996	0.9996	0.9996
0.4	1	1	1	1
0.41	0.9998	0.9998	0.9998	0.9998
0.42	1	1	1	1
0.43	1	1	1	1
0.44	1	1	1	1
0.45	1	1	1	1
0.46	1	1	1	1
0.47	1	1	1	1
0.48	1	1	1	1
0.49	1	1	1	1
0.5	1	1	1	1
0.51	1	1	1	1
0.52	1	1	1	1
0.53	1	1	1	1
0.54	1	1	1	1
