## Supplementary material for "Permute-match tests detect significant correlations between time series despite nonstationarity and limited replicates": Figure 2 - Source Data 1: alpha_05.xlsx

### Sheet: 3 replicates
Cov($\epsilon_x$,$\epsilon_y$)	permutation only	sequential Y ▶ X	sequential X ▶ Y	simultaneous (X;Y)
0	0	0.0148	0.0328	0
0.01	0	0.0152	0.0448	0
0.02	0	0.0164	0.056	0
0.03	0	0.0266	0.0664	0
0.04	0	0.03	0.0826	0
0.05	0	0.0438	0.1064	0
0.06	0	0.0514	0.1272	0
0.07	0	0.0602	0.1524	0
0.08	0	0.0736	0.1778	0
0.09	0	0.0894	0.2058	0
0.1	0	0.1052	0.247	0
0.11	0	0.1186	0.2726	0
0.12	0	0.1418	0.3174	0
0.13	0	0.168	0.3478	0
0.14	0	0.1872	0.4002	0
0.15	0	0.2	0.4372	0
0.16	0	0.2298	0.4722	0
0.17	0	0.2692	0.5188	0
0.18	0	0.2874	0.5654	0
0.19	0	0.3316	0.6146	0
0.2	0	0.3616	0.644	0
0.21	0	0.3812	0.683	0
0.22	0	0.4282	0.7114	0
0.23	0	0.4562	0.7538	0
0.24	0	0.4766	0.78	0
0.25	0	0.5192	0.812	0
0.26	0	0.5636	0.841	0
0.27	0	0.5734	0.861	0
0.28	0	0.6026	0.884	0
0.29	0	0.625	0.9014	0
0.3	0	0.6642	0.9152	0
0.31	0	0.6944	0.9302	0
0.32	0	0.7092	0.9398	0
0.33	0	0.7376	0.9516	0
0.34	0	0.7672	0.9576	0
0.35	0	0.7908	0.967	0
0.36	0	0.807	0.9764	0
0.37	0	0.833	0.9826	0
0.38	0	0.8482	0.9866	0
0.39	0	0.8616	0.989	0
0.4	0	0.875	0.989	0
0.41	0	0.8958	0.9932	0
0.42	0	0.908	0.9958	0
0.43	0	0.9206	0.996	0
0.44	0	0.9326	0.9976	0
0.45	0	0.941	0.9988	0
0.46	0	0.9448	0.9984	0
0.47	0	0.9592	0.998	0
0.48	0	0.9642	0.999	0
0.49	0	0.9694	0.9996	0
0.5	0	0.9746	1	0
0.51	0	0.9736	0.9994	0
0.52	0	0.9844	1	0
0.53	0	0.9878	1	0
0.54	0	0.9848	0.9998	0

### Sheet: 4 replicates
Cov($\epsilon_x$,$\epsilon_y$)	permutation only	sequential Y ▶ X	sequential X ▶ Y	simultaneous (X;Y)
0	0.0496	0.0496	0.0496	0.0496
0.01	0.0536	0.0536	0.0536	0.0536
0.02	0.0808	0.0808	0.0808	0.0808
0.03	0.102	0.102	0.102	0.102
0.04	0.1212	0.1212	0.1212	0.1212
0.05	0.1596	0.1596	0.1596	0.1596
0.06	0.1976	0.1976	0.1976	0.1976
0.07	0.2374	0.2374	0.2374	0.2374
0.08	0.2874	0.2874	0.2874	0.2874
0.09	0.3436	0.3436	0.3436	0.3436
0.1	0.4046	0.4046	0.4046	0.4046
0.11	0.4412	0.4412	0.4412	0.4412
0.12	0.5072	0.5072	0.5072	0.5072
0.13	0.5526	0.5526	0.5526	0.5526
0.14	0.621	0.621	0.621	0.621
0.15	0.6788	0.6788	0.6788	0.6788
0.16	0.7252	0.7252	0.7252	0.7252
0.17	0.762	0.762	0.762	0.762
0.18	0.8078	0.8078	0.8078	0.8078
0.19	0.8426	0.8426	0.8426	0.8426
0.2	0.8752	0.8752	0.8752	0.8752
0.21	0.8982	0.8982	0.8982	0.8982
0.22	0.9182	0.9182	0.9182	0.9182
0.23	0.942	0.942	0.942	0.942
0.24	0.9492	0.9492	0.9492	0.9492
0.25	0.957	0.957	0.957	0.957
0.26	0.9724	0.9724	0.9724	0.9724
0.27	0.981	0.981	0.981	0.981
0.28	0.9866	0.9866	0.9866	0.9866
0.29	0.9898	0.9898	0.9898	0.9898
0.3	0.9916	0.9916	0.9916	0.9916
0.31	0.9954	0.9954	0.9954	0.9954
0.32	0.996	0.996	0.996	0.996
0.33	0.9974	0.9974	0.9974	0.9974
0.34	0.9988	0.9988	0.9988	0.9988
0.35	0.9994	0.9994	0.9994	0.9994
0.36	0.9996	0.9996	0.9996	0.9996
0.37	0.9996	0.9996	0.9996	0.9996
0.38	1	1	1	1
0.39	1	1	1	1
0.4	0.9996	0.9996	0.9996	0.9996
0.41	0.9998	0.9998	0.9998	0.9998
0.42	0.9998	0.9998	0.9998	0.9998
0.43	1	1	1	1
0.44	1	1	1	1
0.45	1	1	1	1
0.46	1	1	1	1
0.47	0.9998	0.9998	0.9998	0.9998
0.48	1	1	1	1
0.49	1	1	1	1
0.5	1	1	1	1
0.51	1	1	1	1
0.52	1	1	1	1
0.53	1	1	1	1
0.54	1	1	1	1

### Sheet: 5 replicates
Cov($\epsilon_x$,$\epsilon_y$)	permutation only	sequential Y ▶ X	sequential X ▶ Y	simultaneous (X;Y)
0	0.0548	0.0548	0.0548	0.0548
0.01	0.0636	0.0636	0.0636	0.0636
0.02	0.092	0.092	0.092	0.092
0.03	0.132	0.132	0.132	0.132
0.04	0.1824	0.1824	0.1824	0.1824
0.05	0.242	0.242	0.242	0.242
0.06	0.3018	0.3018	0.3018	0.3018
0.07	0.361	0.361	0.361	0.361
0.08	0.4354	0.4354	0.4354	0.4354
0.09	0.5086	0.5086	0.5086	0.5086
0.1	0.5788	0.5788	0.5788	0.5788
0.11	0.6632	0.6632	0.6632	0.6632
0.12	0.7156	0.7156	0.7156	0.7156
0.13	0.7838	0.7838	0.7838	0.7838
0.14	0.827	0.827	0.827	0.827
0.15	0.875	0.875	0.875	0.875
0.16	0.905	0.905	0.905	0.905
0.17	0.9348	0.9348	0.9348	0.9348
0.18	0.9556	0.9556	0.9556	0.9556
0.19	0.9724	0.9724	0.9724	0.9724
0.2	0.982	0.982	0.982	0.982
0.21	0.9876	0.9876	0.9876	0.9876
0.22	0.9934	0.9934	0.9934	0.9934
0.23	0.9956	0.9956	0.9956	0.9956
0.24	0.9978	0.9978	0.9978	0.9978
0.25	0.9986	0.9986	0.9986	0.9986
0.26	0.9998	0.9998	0.9998	0.9998
0.27	0.9998	0.9998	0.9998	0.9998
0.28	1	1	1	1
0.29	1	1	1	1
0.3	1	1	1	1
0.31	1	1	1	1
0.32	1	1	1	1
0.33	1	1	1	1
0.34	1	1	1	1
0.35	1	1	1	1
0.36	1	1	1	1
0.37	1	1	1	1
0.38	1	1	1	1
0.39	1	1	1	1
0.4	1	1	1	1
0.41	1	1	1	1
0.42	1	1	1	1
0.43	1	1	1	1
0.44	1	1	1	1
0.45	1	1	1	1
0.46	1	1	1	1
0.47	1	1	1	1
0.48	1	1	1	1
0.49	1	1	1	1
0.5	1	1	1	1
0.51	1	1	1	1
0.52	1	1	1	1
0.53	1	1	1	1
0.54	1	1	1	1
