## Supplementary material for "Permute-match tests detect significant correlations between time series despite nonstationarity and limited replicates": Figure 3 - Source Data 1

time series length (seconds)	alignment ▶ speed	speed ▶ alignment	parametric
20.0	0.474	0.544	0.152
40.0	0.544	0.632	0.146
60.0	0.644	0.836	0.116
80.0	0.71	0.862	0.076
100.0	0.828	0.834	0.032
120.0	0.872	0.914	0.002
140.0	0.874	0.898	0.002
160.0	0.924	0.93	0.022
180.0	0.954	0.924	0.02
200.0	0.992	0.898	0.046
220.0	1.0	0.95	0.04
240.0	1.0	0.992	0.048
260.0	1.0	0.988	0.024
280.0	1.0	0.942	0.078
300.0	1.0	0.95	0.046
320.0	1.0	0.876	0.096
340.0	1.0	0.81	0.184
360.0	1.0	0.846	0.176
380.0	1.0	0.828	0.186
400.0	1.0	0.818	0.194
420.0	1.0	0.982	0.166
440.0	1.0	1.0	0.212
460.0	1.0	1.0	0.324
480.0	1.0	1.0	0.36
500.0	1.0	1.0	0.508
520.0	1.0	1.0	0.586
540.0	1.0	1.0	0.734
560.0	1.0	1.0	1.0
580.0	1.0	1.0	0.958
600.0	1.0	1.0	1.0
