## Supplementary material for "Permute-match tests detect significant correlations between time series despite nonstationarity and limited replicates": Figure S2 - Source Data 1: alpha_001.xlsx

### Sheet: 3 replicates
$r_{X,Y}$	permutation only	sequential Y ▶ X	sequential X ▶ Y	simultaneous (X;Y)
0	0	0	0	0
0.005	0	0	0	0
0.01	0	0	0	0
0.015	0	0	0	0
0.02	0	0	0	0
0.025	0	0	0	0
0.03	0	0	0	0
0.035	0	0	0	0
0.04	0	0	0	0
0.045	0	0	0	0
0.05	0	0	0	0
0.055	0	0	0	0
0.06	0	0	0	0
0.065	0	0	0	0
0.07	0	0	0	0
0.075	0	0	0	0
0.08	0	0	0	0
0.085	0	0	0	0
0.09	0	0	0	0
0.095	0	0	0	0
0.1	0	0	0	0
0.105	0	0	0	0
0.11	0	0	0	0
0.115	0	0	0	0
0.12	0	0	0	0
0.125	0	0	0	0
0.13	0	0	0	0
0.135	0	0	0	0
0.14	0	0	0	0
0.145	0	0	0	0
0.15	0	0	0	0
0.155	0	0	0	0
0.16	0	0	0	0
0.165	0	0	0	0
0.17	0	0	0	0
0.175	0	0	0	0
0.18	0	0	0	0
0.185	0	0	0	0
0.19	0	0	0	0
0.195	0	0	0	0
0.2	0	0	0	0

### Sheet: 4 replicates
$r_{X,Y}$	permutation only	sequential Y ▶ X	sequential X ▶ Y	simultaneous (X;Y)
0	0	0	0	0
0.005	0	0	0	0
0.01	0	0	0	0
0.015	0	0	0	0
0.02	0	0	0	0
0.025	0	0	0	0
0.03	0	0	0	0
0.035	0	0	0	0
0.04	0	0	0	0
0.045	0	0	0	0
0.05	0	0	0	0
0.055	0	0	0	0
0.06	0	0	0	0
0.065	0	0	0	0
0.07	0	0	0	0
0.075	0	0	0	0
0.08	0	0	0	0
0.085	0	0	0	0
0.09	0	0	0	0
0.095	0	0	0	0
0.1	0	0	0	0
0.105	0	0	0	0
0.11	0	0	0	0
0.115	0	0	0	0
0.12	0	0	0	0
0.125	0	0	0	0
0.13	0	0	0	0
0.135	0	0	0	0
0.14	0	0	0	0
0.145	0	0	0	0
0.15	0	0	0	0
0.155	0	0	0	0
0.16	0	0	0	0
0.165	0	0	0	0
0.17	0	0	0	0
0.175	0	0	0	0
0.18	0	0	0	0
0.185	0	0	0	0
0.19	0	0	0	0
0.195	0	0	0	0
0.2	0	0	0	0

### Sheet: 5 replicates
$r_{X,Y}$	permutation only	sequential Y ▶ X	sequential X ▶ Y	simultaneous (X;Y)
0	0	0.0006	0.0006	0.0006
0.005	0	0.001	0.001	0.001
0.01	0	0.0008	0.0008	0.0008
0.015	0	0.001	0.001	0.001
0.02	0	0.0012	0.0012	0.0012
0.025	0	0.0014	0.0014	0.0014
0.03	0	0.0004	0.0004	0.0004
0.035	0	0.003	0.003	0.003
0.04	0	0.0038	0.0038	0.0038
0.045	0	0.0068	0.0068	0.0068
0.05	0	0.0076	0.0076	0.0076
0.055	0	0.014	0.014	0.014
0.06	0	0.0178	0.0178	0.0178
0.065	0	0.0216	0.0216	0.0216
0.07	0	0.0346	0.0346	0.0346
0.075	0	0.05	0.05	0.05
0.08	0	0.0692	0.0692	0.0692
0.085	0	0.0972	0.0972	0.0972
0.09	0	0.1244	0.1244	0.1244
0.095	0	0.1542	0.1542	0.1542
0.1	0	0.1964	0.1964	0.1964
0.105	0	0.2382	0.2382	0.2382
0.11	0	0.2914	0.2914	0.2914
0.115	0	0.3432	0.3432	0.3432
0.12	0	0.3864	0.3864	0.3864
0.125	0	0.4426	0.4426	0.4426
0.13	0	0.4966	0.4966	0.4966
0.135	0	0.5614	0.5614	0.5614
0.14	0	0.5924	0.5924	0.5924
0.145	0	0.6382	0.6382	0.6382
0.15	0	0.7116	0.7116	0.7116
0.155	0	0.7482	0.7482	0.7482
0.16	0	0.8008	0.8008	0.8008
0.165	0	0.849	0.849	0.849
0.17	0	0.8838	0.8838	0.8838
0.175	0	0.905	0.905	0.905
0.18	0	0.9296	0.9296	0.9296
0.185	0	0.9466	0.9466	0.9466
0.19	0	0.9534	0.9534	0.9534
0.195	0	0.9634	0.9634	0.9634
0.2	0	0.9756	0.9756	0.9756
