## Supplementary material for "Permute-match tests detect significant correlations between time series despite nonstationarity and limited replicates": Figure S2 - Source Data 1: alpha_01.xlsx

### Sheet: 3 replicates
$r_{X,Y}$	permutation only	sequential Y ▶ X	sequential X ▶ Y	simultaneous (X;Y)
0	0	0	0	0
0.005	0	0	0	0
0.01	0	0	0	0
0.015	0	0	0	0
0.02	0	0	0	0
0.025	0	0	0	0
0.03	0	0	0	0
0.035	0	0	0	0
0.04	0	0	0	0
0.045	0	0	0	0
0.05	0	0	0	0
0.055	0	0	0	0
0.06	0	0	0	0
0.065	0	0	0	0
0.07	0	0	0	0
0.075	0	0	0	0
0.08	0	0	0	0
0.085	0	0	0	0
0.09	0	0	0	0
0.095	0	0	0	0
0.1	0	0	0	0
0.105	0	0	0	0
0.11	0	0	0	0
0.115	0	0	0	0
0.12	0	0	0	0
0.125	0	0	0	0
0.13	0	0	0	0
0.135	0	0	0	0
0.14	0	0	0	0
0.145	0	0	0	0
0.15	0	0	0	0
0.155	0	0	0	0
0.16	0	0	0	0
0.165	0	0	0	0
0.17	0	0	0	0
0.175	0	0	0	0
0.18	0	0	0	0
0.185	0	0	0	0
0.19	0	0	0	0
0.195	0	0	0	0
0.2	0	0	0	0

### Sheet: 4 replicates
$r_{X,Y}$	permutation only	sequential Y ▶ X	sequential X ▶ Y	simultaneous (X;Y)
0	0	0.0052	0.0052	0.0052
0.005	0	0.006	0.006	0.006
0.01	0	0.0062	0.0062	0.0062
0.015	0	0.0096	0.0096	0.0096
0.02	0	0.0086	0.0086	0.0086
0.025	0	0.011	0.011	0.011
0.03	0	0.0148	0.0148	0.0148
0.035	0	0.0206	0.0206	0.0206
0.04	0	0.024	0.024	0.024
0.045	0	0.0274	0.0274	0.0274
0.05	0	0.0368	0.0368	0.0368
0.055	0	0.0576	0.0576	0.0576
0.06	0	0.0688	0.0688	0.0688
0.065	0	0.0924	0.0924	0.0924
0.07	0	0.1246	0.1246	0.1246
0.075	0	0.1438	0.1438	0.1438
0.08	0	0.1874	0.1874	0.1874
0.085	0	0.2286	0.2286	0.2286
0.09	0	0.2692	0.2692	0.2692
0.095	0	0.3098	0.3098	0.3098
0.1	0	0.351	0.351	0.351
0.105	0	0.4122	0.4122	0.4122
0.11	0	0.4644	0.4644	0.4644
0.115	0	0.5394	0.5394	0.5394
0.12	0	0.5854	0.5854	0.5854
0.125	0	0.6308	0.6308	0.6308
0.13	0	0.6618	0.6618	0.6618
0.135	0	0.7066	0.7066	0.7066
0.14	0	0.738	0.738	0.738
0.145	0	0.7814	0.7814	0.7814
0.15	0	0.821	0.821	0.821
0.155	0	0.854	0.854	0.854
0.16	0	0.8786	0.8786	0.8786
0.165	0	0.905	0.905	0.905
0.17	0	0.9326	0.9326	0.9326
0.175	0	0.9448	0.9448	0.9448
0.18	0	0.9546	0.9546	0.9546
0.185	0	0.9668	0.9668	0.9668
0.19	0	0.974	0.974	0.974
0.195	0	0.9832	0.9832	0.9832
0.2	0	0.9856	0.9856	0.9856

### Sheet: 5 replicates
$r_{X,Y}$	permutation only	sequential Y ▶ X	sequential X ▶ Y	simultaneous (X;Y)
0	0.0086	0.0086	0.0086	0.0086
0.005	0.0096	0.0096	0.0096	0.0096
0.01	0.0108	0.0108	0.0108	0.0108
0.015	0.0146	0.0146	0.0146	0.0146
0.02	0.0144	0.0144	0.0144	0.0144
0.025	0.0188	0.0188	0.0188	0.0188
0.03	0.0224	0.0224	0.0224	0.0224
0.035	0.0296	0.0296	0.0296	0.0296
0.04	0.0388	0.0388	0.0388	0.0388
0.045	0.0558	0.0558	0.0558	0.0558
0.05	0.0664	0.0664	0.0664	0.0664
0.055	0.0948	0.0948	0.0948	0.0948
0.06	0.126	0.126	0.126	0.126
0.065	0.1584	0.1584	0.1584	0.1584
0.07	0.1956	0.1956	0.1956	0.1956
0.075	0.2444	0.2444	0.2444	0.2444
0.08	0.317	0.317	0.317	0.317
0.085	0.383	0.383	0.383	0.383
0.09	0.4408	0.4408	0.4408	0.4408
0.095	0.5258	0.5258	0.5258	0.5258
0.1	0.5566	0.5566	0.5566	0.5566
0.105	0.627	0.627	0.627	0.627
0.11	0.6838	0.6838	0.6838	0.6838
0.115	0.7378	0.7378	0.7378	0.7378
0.12	0.7914	0.7914	0.7914	0.7914
0.125	0.83	0.83	0.83	0.83
0.13	0.8594	0.8594	0.8594	0.8594
0.135	0.8904	0.8904	0.8904	0.8904
0.14	0.9136	0.9136	0.9136	0.9136
0.145	0.9336	0.9336	0.9336	0.9336
0.15	0.9526	0.9526	0.9526	0.9526
0.155	0.96	0.96	0.96	0.96
0.16	0.9754	0.9754	0.9754	0.9754
0.165	0.9852	0.9852	0.9852	0.9852
0.17	0.9886	0.9886	0.9886	0.9886
0.175	0.9926	0.9926	0.9926	0.9926
0.18	0.9968	0.9968	0.9968	0.9968
0.185	0.9988	0.9988	0.9988	0.9988
0.19	0.997	0.997	0.997	0.997
0.195	0.9986	0.9986	0.9986	0.9986
0.2	0.9994	0.9994	0.9994	0.9994
