## Supplementary material for "Permute-match tests detect significant correlations between time series despite nonstationarity and limited replicates": Figure S2 - Source Data 1: alpha_05.xlsx

### Sheet: 3 replicates
$r_{X,Y}$	permutation only	sequential Y ▶ X	sequential X ▶ Y	simultaneous (X;Y)
0	0	0.0328	0.0334	0
0.005	0	0.0388	0.0364	0
0.01	0	0.037	0.035	0
0.015	0	0.0406	0.042	0
0.02	0	0.0484	0.0488	0
0.025	0	0.0502	0.0496	0
0.03	0	0.065	0.0628	0
0.035	0	0.0718	0.0766	0
0.04	0	0.0918	0.0864	0
0.045	0	0.1032	0.1006	0
0.05	0	0.121	0.1158	0
0.055	0	0.1436	0.149	0
0.06	0	0.1672	0.1618	0
0.065	0	0.1962	0.185	0
0.07	0	0.2284	0.2272	0
0.075	0	0.269	0.2616	0
0.08	0	0.3104	0.3038	0
0.085	0	0.3472	0.3432	0
0.09	0	0.3972	0.3872	0
0.095	0	0.4422	0.4316	0
0.1	0	0.477	0.4678	0
0.105	0	0.507	0.5196	0
0.11	0	0.5716	0.561	0
0.115	0	0.5992	0.5894	0
0.12	0	0.6404	0.6378	0
0.125	0	0.6748	0.674	0
0.13	0	0.7186	0.7112	0
0.135	0	0.7408	0.737	0
0.14	0	0.7646	0.7638	0
0.145	0	0.7942	0.786	0
0.15	0	0.8208	0.8112	0
0.155	0	0.8474	0.8414	0
0.16	0	0.8788	0.8702	0
0.165	0	0.8868	0.8838	0
0.17	0	0.919	0.9094	0
0.175	0	0.9306	0.924	0
0.18	0	0.9496	0.939	0
0.185	0	0.9532	0.9494	0
0.19	0	0.9648	0.9568	0
0.195	0	0.9676	0.968	0
0.2	0	0.9752	0.9716	0

### Sheet: 4 replicates
$r_{X,Y}$	permutation only	sequential Y ▶ X	sequential X ▶ Y	simultaneous (X;Y)
0	0.039	0.039	0.039	0.039
0.005	0.0398	0.0398	0.0398	0.0398
0.01	0.0464	0.0464	0.0464	0.0464
0.015	0.0524	0.0524	0.0524	0.0524
0.02	0.058	0.058	0.058	0.058
0.025	0.0622	0.0622	0.0622	0.0622
0.03	0.078	0.078	0.078	0.078
0.035	0.1022	0.1022	0.1022	0.1022
0.04	0.1234	0.1234	0.1234	0.1234
0.045	0.1464	0.1464	0.1464	0.1464
0.05	0.1732	0.1732	0.1732	0.1732
0.055	0.223	0.223	0.223	0.223
0.06	0.26	0.26	0.26	0.26
0.065	0.312	0.312	0.312	0.312
0.07	0.3676	0.3676	0.3676	0.3676
0.075	0.4248	0.4248	0.4248	0.4248
0.08	0.4918	0.4918	0.4918	0.4918
0.085	0.5494	0.5494	0.5494	0.5494
0.09	0.6044	0.6044	0.6044	0.6044
0.095	0.6534	0.6534	0.6534	0.6534
0.1	0.6948	0.6948	0.6948	0.6948
0.105	0.7572	0.7572	0.7572	0.7572
0.11	0.7946	0.7946	0.7946	0.7946
0.115	0.8454	0.8454	0.8454	0.8454
0.12	0.8656	0.8656	0.8656	0.8656
0.125	0.8986	0.8986	0.8986	0.8986
0.13	0.9192	0.9192	0.9192	0.9192
0.135	0.9392	0.9392	0.9392	0.9392
0.14	0.948	0.948	0.948	0.948
0.145	0.9624	0.9624	0.9624	0.9624
0.15	0.9666	0.9666	0.9666	0.9666
0.155	0.9784	0.9784	0.9784	0.9784
0.16	0.9858	0.9858	0.9858	0.9858
0.165	0.988	0.988	0.988	0.988
0.17	0.996	0.996	0.996	0.996
0.175	0.9948	0.9948	0.9948	0.9948
0.18	0.997	0.997	0.997	0.997
0.185	0.998	0.998	0.998	0.998
0.19	0.9984	0.9984	0.9984	0.9984
0.195	0.9996	0.9996	0.9996	0.9996
0.2	0.999	0.999	0.999	0.999

### Sheet: 5 replicates
$r_{X,Y}$	permutation only	sequential Y ▶ X	sequential X ▶ Y	simultaneous (X;Y)
0	0.0448	0.0448	0.0448	0.0448
0.005	0.049	0.049	0.049	0.049
0.01	0.0524	0.0524	0.0524	0.0524
0.015	0.064	0.064	0.064	0.064
0.02	0.0776	0.0776	0.0776	0.0776
0.025	0.0886	0.0886	0.0886	0.0886
0.03	0.108	0.108	0.108	0.108
0.035	0.1432	0.1432	0.1432	0.1432
0.04	0.1696	0.1696	0.1696	0.1696
0.045	0.2218	0.2218	0.2218	0.2218
0.05	0.2608	0.2608	0.2608	0.2608
0.055	0.3434	0.3434	0.3434	0.3434
0.06	0.3984	0.3984	0.3984	0.3984
0.065	0.4792	0.4792	0.4792	0.4792
0.07	0.5506	0.5506	0.5506	0.5506
0.075	0.6248	0.6248	0.6248	0.6248
0.08	0.7126	0.7126	0.7126	0.7126
0.085	0.7812	0.7812	0.7812	0.7812
0.09	0.8182	0.8182	0.8182	0.8182
0.095	0.8742	0.8742	0.8742	0.8742
0.1	0.9124	0.9124	0.9124	0.9124
0.105	0.938	0.938	0.938	0.938
0.11	0.9586	0.9586	0.9586	0.9586
0.115	0.9746	0.9746	0.9746	0.9746
0.12	0.9858	0.9858	0.9858	0.9858
0.125	0.9922	0.9922	0.9922	0.9922
0.13	0.9932	0.9932	0.9932	0.9932
0.135	0.9962	0.9962	0.9962	0.9962
0.14	0.998	0.998	0.998	0.998
0.145	0.9984	0.9984	0.9984	0.9984
0.15	0.9996	0.9996	0.9996	0.9996
0.155	1	1	1	1
0.16	0.9996	0.9996	0.9996	0.9996
0.165	1	1	1	1
0.17	1	1	1	1
0.175	1	1	1	1
0.18	1	1	1	1
0.185	1	1	1	1
0.19	1	1	1	1
0.195	1	1	1	1
0.2	1	1	1	1
