## Supplementary material for "Permute-match tests detect significant correlations between time series despite nonstationarity and limited replicates": Figure S3 - Source Data 1: alpha_001.xlsx

### Sheet: 3 replicates
$r_{X,Y}$	permutation only	sequential Y ▶ X	sequential X ▶ Y	simultaneous (X;Y)
0	0	0	0	0
0.005	0	0	0	0
0.01	0	0	0	0
0.015	0	0	0	0
0.02	0	0	0	0
0.025	0	0	0	0
0.03	0	0	0	0
0.035	0	0	0	0
0.04	0	0	0	0
0.045	0	0	0	0
0.05	0	0	0	0
0.055	0	0	0	0
0.06	0	0	0	0
0.065	0	0	0	0
0.07	0	0	0	0
0.075	0	0	0	0
0.08	0	0	0	0
0.085	0	0	0	0
0.09	0	0	0	0
0.095	0	0	0	0
0.1	0	0	0	0
0.105	0	0	0	0
0.11	0	0	0	0
0.115	0	0	0	0
0.12	0	0	0	0
0.125	0	0	0	0
0.13	0	0	0	0
0.135	0	0	0	0
0.14	0	0	0	0
0.145	0	0	0	0
0.15	0	0	0	0
0.155	0	0	0	0
0.16	0	0	0	0
0.165	0	0	0	0
0.17	0	0	0	0
0.175	0	0	0	0
0.18	0	0	0	0
0.185	0	0	0	0
0.19	0	0	0	0
0.195	0	0	0	0
0.2	0	0	0	0

### Sheet: 4 replicates
$r_{X,Y}$	permutation only	sequential Y ▶ X	sequential X ▶ Y	simultaneous (X;Y)
0	0	0	0	0
0.005	0	0	0	0
0.01	0	0	0	0
0.015	0	0	0	0
0.02	0	0	0	0
0.025	0	0	0	0
0.03	0	0	0	0
0.035	0	0	0	0
0.04	0	0	0	0
0.045	0	0	0	0
0.05	0	0	0	0
0.055	0	0	0	0
0.06	0	0	0	0
0.065	0	0	0	0
0.07	0	0	0	0
0.075	0	0	0	0
0.08	0	0	0	0
0.085	0	0	0	0
0.09	0	0	0	0
0.095	0	0	0	0
0.1	0	0	0	0
0.105	0	0	0	0
0.11	0	0	0	0
0.115	0	0	0	0
0.12	0	0	0	0
0.125	0	0	0	0
0.13	0	0	0	0
0.135	0	0	0	0
0.14	0	0	0	0
0.145	0	0	0	0
0.15	0	0	0	0
0.155	0	0	0	0
0.16	0	0	0	0
0.165	0	0	0	0
0.17	0	0	0	0
0.175	0	0	0	0
0.18	0	0	0	0
0.185	0	0	0	0
0.19	0	0	0	0
0.195	0	0	0	0
0.2	0	0	0	0

### Sheet: 5 replicates
$r_{X,Y}$	permutation only	sequential Y ▶ X	sequential X ▶ Y	simultaneous (X;Y)
0	0	0.0006	0.0006	0.0006
0.005	0	0.001	0.001	0.001
0.01	0	0.0004	0.0004	0.0004
0.015	0	0.001	0.001	0.001
0.02	0	0.0014	0.0014	0.0014
0.025	0	0.0016	0.0016	0.0016
0.03	0	0.0014	0.0014	0.0014
0.035	0	0.002	0.002	0.002
0.04	0	0.0022	0.0022	0.0022
0.045	0	0.002	0.002	0.002
0.05	0	0.0032	0.0032	0.0032
0.055	0	0.0018	0.0018	0.0018
0.06	0	0.004	0.004	0.004
0.065	0	0.0044	0.0044	0.0044
0.07	0	0.006	0.006	0.006
0.075	0	0.006	0.006	0.006
0.08	0	0.0056	0.0056	0.0056
0.085	0	0.0062	0.0062	0.0062
0.09	0	0.0104	0.0104	0.0104
0.095	0	0.0094	0.0094	0.0094
0.1	0	0.009	0.009	0.009
0.105	0	0.0094	0.0094	0.0094
0.11	0	0.009	0.009	0.009
0.115	0	0.0076	0.0076	0.0076
0.12	0	0.0068	0.0068	0.0068
0.125	0	0.0086	0.0086	0.0086
0.13	0	0.009	0.009	0.009
0.135	0	0.0074	0.0074	0.0074
0.14	0	0.0094	0.0094	0.0094
0.145	0	0.0094	0.0094	0.0094
0.15	0	0.0146	0.0146	0.0146
0.155	0	0.012	0.012	0.012
0.16	0	0.0114	0.0114	0.0114
0.165	0	0.0094	0.0094	0.0094
0.17	0	0.0096	0.0096	0.0096
0.175	0	0.0146	0.0146	0.0146
0.18	0	0.0122	0.0122	0.0122
0.185	0	0.0114	0.0114	0.0114
0.19	0	0.0164	0.0164	0.0164
0.195	0	0.0136	0.0136	0.0136
0.2	0	0.0142	0.0142	0.0142
