## Supplementary material for "Permute-match tests detect significant correlations between time series despite nonstationarity and limited replicates": Figure S3 - Source Data 1: alpha_01.xlsx

### Sheet: 3 replicates
$r_{X,Y}$	permutation only	sequential Y ▶ X	sequential X ▶ Y	simultaneous (X;Y)
0	0	0	0	0
0.005	0	0	0	0
0.01	0	0	0	0
0.015	0	0	0	0
0.02	0	0	0	0
0.025	0	0	0	0
0.03	0	0	0	0
0.035	0	0	0	0
0.04	0	0	0	0
0.045	0	0	0	0
0.05	0	0	0	0
0.055	0	0	0	0
0.06	0	0	0	0
0.065	0	0	0	0
0.07	0	0	0	0
0.075	0	0	0	0
0.08	0	0	0	0
0.085	0	0	0	0
0.09	0	0	0	0
0.095	0	0	0	0
0.1	0	0	0	0
0.105	0	0	0	0
0.11	0	0	0	0
0.115	0	0	0	0
0.12	0	0	0	0
0.125	0	0	0	0
0.13	0	0	0	0
0.135	0	0	0	0
0.14	0	0	0	0
0.145	0	0	0	0
0.15	0	0	0	0
0.155	0	0	0	0
0.16	0	0	0	0
0.165	0	0	0	0
0.17	0	0	0	0
0.175	0	0	0	0
0.18	0	0	0	0
0.185	0	0	0	0
0.19	0	0	0	0
0.195	0	0	0	0
0.2	0	0	0	0

### Sheet: 4 replicates
$r_{X,Y}$	permutation only	sequential Y ▶ X	sequential X ▶ Y	simultaneous (X;Y)
0	0	0.006	0.006	0.006
0.005	0	0.0074	0.0074	0.0074
0.01	0	0.0074	0.0074	0.0074
0.015	0	0.0074	0.0074	0.0074
0.02	0	0.011	0.011	0.011
0.025	0	0.0106	0.0106	0.0106
0.03	0	0.0158	0.0158	0.0158
0.035	0	0.0154	0.0154	0.0154
0.04	0	0.015	0.015	0.015
0.045	0	0.018	0.018	0.018
0.05	0	0.022	0.022	0.022
0.055	0	0.0244	0.0244	0.0244
0.06	0	0.0236	0.0236	0.0236
0.065	0	0.028	0.028	0.028
0.07	0	0.0276	0.0276	0.0276
0.075	0	0.0352	0.0352	0.0352
0.08	0	0.0342	0.0342	0.0342
0.085	0	0.034	0.034	0.034
0.09	0	0.0466	0.0466	0.0466
0.095	0	0.0494	0.0494	0.0494
0.1	0	0.0446	0.0446	0.0446
0.105	0	0.046	0.046	0.046
0.11	0	0.0414	0.0414	0.0414
0.115	0	0.0416	0.0416	0.0416
0.12	0	0.0358	0.0358	0.0358
0.125	0	0.042	0.042	0.042
0.13	0	0.0442	0.0442	0.0442
0.135	0	0.044	0.044	0.044
0.14	0	0.0444	0.0444	0.0444
0.145	0	0.047	0.047	0.047
0.15	0	0.0456	0.0456	0.0456
0.155	0	0.0498	0.0498	0.0498
0.16	0	0.0532	0.0532	0.0532
0.165	0	0.0504	0.0504	0.0504
0.17	0	0.0558	0.0558	0.0558
0.175	0	0.0508	0.0508	0.0508
0.18	0	0.056	0.056	0.056
0.185	0	0.06	0.06	0.06
0.19	0	0.0536	0.0536	0.0536
0.195	0	0.0546	0.0546	0.0546
0.2	0	0.0536	0.0536	0.0536

### Sheet: 5 replicates
$r_{X,Y}$	permutation only	sequential Y ▶ X	sequential X ▶ Y	simultaneous (X;Y)
0	0.0078	0.0078	0.0078	0.0078
0.005	0.0096	0.0096	0.0096	0.0096
0.01	0.013	0.013	0.013	0.013
0.015	0.0162	0.0162	0.0162	0.0162
0.02	0.0144	0.0144	0.0144	0.0144
0.025	0.0152	0.0152	0.0152	0.0152
0.03	0.0204	0.0204	0.0204	0.0204
0.035	0.021	0.021	0.021	0.021
0.04	0.0228	0.0228	0.0228	0.0228
0.045	0.0276	0.0276	0.0276	0.0276
0.05	0.0332	0.0332	0.0332	0.0332
0.055	0.0336	0.0336	0.0336	0.0336
0.06	0.0346	0.0346	0.0346	0.0346
0.065	0.043	0.043	0.043	0.043
0.07	0.0472	0.0472	0.0472	0.0472
0.075	0.053	0.053	0.053	0.053
0.08	0.0504	0.0504	0.0504	0.0504
0.085	0.0602	0.0602	0.0602	0.0602
0.09	0.0674	0.0674	0.0674	0.0674
0.095	0.0718	0.0718	0.0718	0.0718
0.1	0.0792	0.0792	0.0792	0.0792
0.105	0.073	0.073	0.073	0.073
0.11	0.0664	0.0664	0.0664	0.0664
0.115	0.0726	0.0726	0.0726	0.0726
0.12	0.0664	0.0664	0.0664	0.0664
0.125	0.0654	0.0654	0.0654	0.0654
0.13	0.0668	0.0668	0.0668	0.0668
0.135	0.0708	0.0708	0.0708	0.0708
0.14	0.071	0.071	0.071	0.071
0.145	0.077	0.077	0.077	0.077
0.15	0.0816	0.0816	0.0816	0.0816
0.155	0.0818	0.0818	0.0818	0.0818
0.16	0.091	0.091	0.091	0.091
0.165	0.0818	0.0818	0.0818	0.0818
0.17	0.0854	0.0854	0.0854	0.0854
0.175	0.0896	0.0896	0.0896	0.0896
0.18	0.09	0.09	0.09	0.09
0.185	0.0874	0.0874	0.0874	0.0874
0.19	0.0968	0.0968	0.0968	0.0968
0.195	0.094	0.094	0.094	0.094
0.2	0.1006	0.1006	0.1006	0.1006
