## Supplementary material for "Permute-match tests detect significant correlations between time series despite nonstationarity and limited replicates": Figure S3 - Source Data 1: alpha_05.xlsx

### Sheet: 3 replicates
$r_{X,Y}$	permutation only	sequential Y ▶ X	sequential X ▶ Y	simultaneous (X;Y)
0	0	0.0366	0.0364	0
0.005	0	0.041	0.0372	0
0.01	0	0.045	0.0444	0
0.015	0	0.0496	0.0512	0
0.02	0	0.0498	0.056	0
0.025	0	0.0542	0.0486	0
0.03	0	0.0596	0.057	0
0.035	0	0.058	0.0598	0
0.04	0	0.0642	0.0588	0
0.045	0	0.0696	0.0648	0
0.05	0	0.0756	0.0772	0
0.055	0	0.0762	0.0784	0
0.06	0	0.0786	0.0858	0
0.065	0	0.0904	0.088	0
0.07	0	0.1098	0.1012	0
0.075	0	0.1076	0.0998	0
0.08	0	0.107	0.1066	0
0.085	0	0.1086	0.1102	0
0.09	0	0.1162	0.1194	0
0.095	0	0.1112	0.1136	0
0.1	0	0.1212	0.1158	0
0.105	0	0.1206	0.1122	0
0.11	0	0.1202	0.126	0
0.115	0	0.1124	0.1212	0
0.12	0	0.1126	0.1154	0
0.125	0	0.108	0.11	0
0.13	0	0.1162	0.1198	0
0.135	0	0.1108	0.1158	0
0.14	0	0.1226	0.1228	0
0.145	0	0.1364	0.1278	0
0.15	0	0.1204	0.1246	0
0.155	0	0.1296	0.1208	0
0.16	0	0.1342	0.1346	0
0.165	0	0.1326	0.1378	0
0.17	0	0.1292	0.129	0
0.175	0	0.1242	0.1256	0
0.18	0	0.1372	0.14	0
0.185	0	0.1302	0.1254	0
0.19	0	0.1284	0.123	0
0.195	0	0.1322	0.1316	0
0.2	0	0.1372	0.1298	0

### Sheet: 4 replicates
$r_{X,Y}$	permutation only	sequential Y ▶ X	sequential X ▶ Y	simultaneous (X;Y)
0	0.0414	0.0414	0.0414	0.0414
0.005	0.0488	0.0488	0.0488	0.0488
0.01	0.044	0.044	0.044	0.044
0.015	0.0524	0.0524	0.0524	0.0524
0.02	0.059	0.059	0.059	0.059
0.025	0.066	0.066	0.066	0.066
0.03	0.073	0.073	0.073	0.073
0.035	0.0758	0.0758	0.0758	0.0758
0.04	0.089	0.089	0.089	0.089
0.045	0.0832	0.0832	0.0832	0.0832
0.05	0.1068	0.1068	0.1068	0.1068
0.055	0.1076	0.1076	0.1076	0.1076
0.06	0.1126	0.1126	0.1126	0.1126
0.065	0.1234	0.1234	0.1234	0.1234
0.07	0.1308	0.1308	0.1308	0.1308
0.075	0.1468	0.1468	0.1468	0.1468
0.08	0.1518	0.1518	0.1518	0.1518
0.085	0.1636	0.1636	0.1636	0.1636
0.09	0.1662	0.1662	0.1662	0.1662
0.095	0.1902	0.1902	0.1902	0.1902
0.1	0.176	0.176	0.176	0.176
0.105	0.1838	0.1838	0.1838	0.1838
0.11	0.1668	0.1668	0.1668	0.1668
0.115	0.1794	0.1794	0.1794	0.1794
0.12	0.165	0.165	0.165	0.165
0.125	0.1684	0.1684	0.1684	0.1684
0.13	0.1762	0.1762	0.1762	0.1762
0.135	0.1802	0.1802	0.1802	0.1802
0.14	0.182	0.182	0.182	0.182
0.145	0.177	0.177	0.177	0.177
0.15	0.188	0.188	0.188	0.188
0.155	0.204	0.204	0.204	0.204
0.16	0.2084	0.2084	0.2084	0.2084
0.165	0.1894	0.1894	0.1894	0.1894
0.17	0.2016	0.2016	0.2016	0.2016
0.175	0.1944	0.1944	0.1944	0.1944
0.18	0.2096	0.2096	0.2096	0.2096
0.185	0.2052	0.2052	0.2052	0.2052
0.19	0.205	0.205	0.205	0.205
0.195	0.2084	0.2084	0.2084	0.2084
0.2	0.2074	0.2074	0.2074	0.2074

### Sheet: 5 replicates
$r_{X,Y}$	permutation only	sequential Y ▶ X	sequential X ▶ Y	simultaneous (X;Y)
0	0.0456	0.0456	0.0456	0.0456
0.005	0.0558	0.0558	0.0558	0.0558
0.01	0.064	0.064	0.064	0.064
0.015	0.074	0.074	0.074	0.074
0.02	0.0858	0.0858	0.0858	0.0858
0.025	0.0872	0.0872	0.0872	0.0872
0.03	0.0982	0.0982	0.0982	0.0982
0.035	0.103	0.103	0.103	0.103
0.04	0.1162	0.1162	0.1162	0.1162
0.045	0.1292	0.1292	0.1292	0.1292
0.05	0.1404	0.1404	0.1404	0.1404
0.055	0.1512	0.1512	0.1512	0.1512
0.06	0.173	0.173	0.173	0.173
0.065	0.1778	0.1778	0.1778	0.1778
0.07	0.1944	0.1944	0.1944	0.1944
0.075	0.2034	0.2034	0.2034	0.2034
0.08	0.2036	0.2036	0.2036	0.2036
0.085	0.2318	0.2318	0.2318	0.2318
0.09	0.245	0.245	0.245	0.245
0.095	0.257	0.257	0.257	0.257
0.1	0.2814	0.2814	0.2814	0.2814
0.105	0.255	0.255	0.255	0.255
0.11	0.2506	0.2506	0.2506	0.2506
0.115	0.2518	0.2518	0.2518	0.2518
0.12	0.2428	0.2428	0.2428	0.2428
0.125	0.2424	0.2424	0.2424	0.2424
0.13	0.2592	0.2592	0.2592	0.2592
0.135	0.2572	0.2572	0.2572	0.2572
0.14	0.2612	0.2612	0.2612	0.2612
0.145	0.2682	0.2682	0.2682	0.2682
0.15	0.2742	0.2742	0.2742	0.2742
0.155	0.2806	0.2806	0.2806	0.2806
0.16	0.2982	0.2982	0.2982	0.2982
0.165	0.2934	0.2934	0.2934	0.2934
0.17	0.291	0.291	0.291	0.291
0.175	0.2864	0.2864	0.2864	0.2864
0.18	0.2966	0.2966	0.2966	0.2966
0.185	0.2896	0.2896	0.2896	0.2896
0.19	0.3062	0.3062	0.3062	0.3062
0.195	0.308	0.308	0.308	0.308
0.2	0.3146	0.3146	0.3146	0.3146
