## Supplementary material for "Permute-match tests detect significant correlations between time series despite nonstationarity and limited replicates": Source Code 1: asym_corr_noise_legend.csv

	cor
0	0.0
1	0.01
2	0.02
3	0.03
4	0.04
5	0.05
6	0.06
7	0.07
8	0.08
9	0.09
10	0.1
11	0.11
12	0.12
13	0.13
14	0.14
15	0.15
16	0.16
17	0.17
18	0.18
19	0.19
20	0.2
21	0.21
22	0.22
23	0.23
24	0.24
25	0.25
26	0.26
27	0.27
28	0.28
29	0.29
30	0.3
31	0.31
32	0.32
33	0.33
34	0.34
35	0.35000000000000003
36	0.36
37	0.37
38	0.38
39	0.39
40	0.4
41	0.41000000000000003
42	0.42
43	0.43
44	0.44
45	0.45
46	0.46
47	0.47000000000000003
48	0.48
49	0.49
50	0.5
51	0.51
52	0.52
53	0.53
54	0.54
