## Supplementary material for "Permute-match tests detect significant correlations between time series despite nonstationarity and limited replicates": Source Code 1: logistic_pcorr_legend.csv

	rxy
0	0.0
1	0.005
2	0.01
3	0.015
4	0.02
5	0.025
6	0.03
7	0.035
8	0.04
9	0.045
10	0.05
11	0.055
12	0.06
13	0.065
14	0.07
15	0.075
16	0.08
17	0.085
18	0.09
19	0.095
20	0.1
21	0.105
22	0.11
23	0.115
24	0.12
25	0.125
26	0.13
27	0.135
28	0.14
29	0.145
30	0.15
31	0.155
32	0.16
33	0.165
34	0.17
35	0.17500000000000002
36	0.18
37	0.185
38	0.19
39	0.195
40	0.2
