## Supplementary material for "Permute-match tests detect significant correlations between time series despite nonstationarity and limited replicates": Source Data 1

Number of replicates in each test	Number of tests performed	Total time (seconds)	Time per test (seconds)
3	50000	13.52996075	0.000270599
4	20000	10.40915429	0.000520458
5	10000	6.955221291000001	0.000695522
6	10000	12.01644108	0.001201644
7	2000	8.599760792000005	0.00429988
8	500	15.032963416000008	0.030065926832000017
9	100	28.545968708000004	0.285459687
10	10	31.850707290999992	3.185070729099999
